# New insights into the paradoxical distribution of *IRC7* in *Saccharomyces cerevisiae* and its associated phenotypic and genomic landscapes

**DOI:** 10.1101/2020.09.24.307892

**Authors:** Javier Ruiz, Miguel de Celis, María Martín-Santamaría, Iván Benito-Vázquez, Ana Pontes, Val F. Lanza, José Paulo Sampaio, Antonio Santos, Ignacio Belda

**Affiliations:** Department of Genetics, Physiology and Microbiology. Unit of Microbiology. Biology Faculty, Complutense University of Madrid, 28040, Madrid, Spain; Departamento de Ciências da Vida, Faculdade de Ciências e Tecnologia, Universidade Nova de Lisboa, 2829-516 Caparica, Portugal; Department of Microbiology, Ramón y Cajal University Hospital, IRYCIS, 28034, Madrid, Spain

**Author notes:** Corresponding authors: **Antonio Santos**, Email address, **Ignacio Belda**, Email address.

**Keywords:** Saccharomyces cerevisiae, IRC7, Domestication, Phenotyping, Genomic survey, Wine clade

## Abstract

Biotic and abiotic factors of wine fermentations have led to the accumulation of numerous genomic hallmarks of domestication in *Saccharomyces cerevisiae* wine strains. Here we have studied the paradoxical distribution of a dominant allele of *IRC7* in wine yeast strains. This gene encodes a cysteine-S-β-lyase and presents two alleles: a wild full-length allele (*IRC7^F^*) and a mutated one (*IRC7^S^*), harboring a 38bp-deletion. Interestingly, *IRC7^S^*-coding for a less active enzyme-appears in the great majority of wine strains. Studying its global distribution among phylogenetic clades, we observed that *IRC7^S^* allele is dominant just in wine strains, having a moderate presence in other domesticated clades (Beer, Bread and Wine-PDM), but being completely absent in wild clades, appearing as a new hallmark of domestication. To explain this paradoxical distribution, we performed an *IRC7*-rooted phenotypic-wide survey, demonstrating that *IRC7^S^*-homozygous (HS) wine strains have both fitness (lower lag phases and higher growth rates) and competitive (killer toxin resistance, pseudohyphal growth) advantages. Hence, we performed a genome-wide survey across domesticated clades, finding a set of mutations that are conserved among wine strains and potentially associated to *IRC7^S^* allele, which can help to explain the outstanding phenotype of HS strains and their dominant distribution in wines.

**Originality-Significance Statement:** *S. cerevisiae* is one of the best studied microbes due to its industrial importance and its use as a eukaryotic model organism. *S. cerevisiae* is also an interesting model for studying the effects of domestication in yeast genomic, phenotype and ecology. The study of how wild *S. cerevisiae* strains evolved into a greatly adapted domesticated strains and changed its lifestyle drastically is still of great interest. In the case of wine populations, strains have accumulated numerous hallmarks of domestication in their genome, related with their great phenotypic adaptation to this environment. Here, we report a new hallmark of domestication in wine strains; the *IRC7* deleted allele (*IRC7^S^*) and present the first insights about its unexpected global distribution among phylogenetic clades, understanding the genomic context and the phenotypic implications of this allele in wine strains.
