## Supplementary File S1 for "New insights into the paradoxical distribution of *IRC7* in *Saccharomyces cerevisiae* and its associated phenotypic and genomic landscapes"

### Sheet: Hoja 1
Strain	Isolation Substrate	Geographic Location	Genotypic Goup	IRC7 allele	Reference	Project Code
AWRI 1631	Wine	Australia	Wine	IRC7 S	Borneman et al. 2008	PRJNA30553
AWRI 796	Commercial wine yeast	South Africa	Wine	IRC7 S	Borneman et al. 2011	PRJNA48559
beer014*	Beer (Strong ale)		Wine	IRC7 S	Gallone et al. 2016	PRJNA323691
beer020*	Beer		Wine	IRC7 S	Gallone et al. 2016	PRJNA323691
beer024*	Beer (Ale refermentation)		Wine	IRC7 S	Gallone et al. 2016	PRJNA323691
beer030*	Beer (Trappist)		Wine	IRC7 S	Gallone et al. 2016	PRJNA323691
beer033*	Beer (Strong ale)		Wine	IRC7 S	Gallone et al. 2016	PRJNA323691
beer088*			Wine	IRC7 S	Gallone et al. 2016	PRJNA323691
DBVPG6765	Wine		Wine	IRC7 S	Yue et al., 2017	PRJEB7245
EXF 6719	Wine must	Slovenia	Wine	IRC7 S	Almeida et al. 2015	PRJEB7601
Lalvin BM45	Commercial yeast (white wine)	Italy	Wine	IRC7 S	Almeida et al. 2017	PRJEB19382
Lalvin W15	Commercial yeast (white and red wine)		Wine	IRC7 S	Almeida et al. 2017	PRJEB19382
LalvinCY3079	Commercial yeast (red wine)		Wine	IRC7 S	Almeida et al. 2017	PRJEB19382
PR	Pasteur Red		Wine	IRC7 S	Almeida et al. 2017	PRJEB19382
PYCC 4072	Commercial wine yeast (Fermivin)		Wine	IRC7 S	Almeida et al. 2017	PRJEB19382
RM11_1A	Vineyard	USA	Wine	IRC7 S	-	PRJNA13674
sake002*	Sake		Wine	IRC7 S	Gallone et al. 2016	PRJNA323691
spirits002*	spirits		Wine	IRC7 F	Gallone et al. 2016	PRJNA323691
spirits004*			Wine	IRC7 S	Gallone et al. 201	PRJNA323692
spirits011*	spirits		Wine	IRC7 S	Gallone et al. 2016	PRJNA323691
TUM V1	Bordeaux wine		Wine	IRC7 S	Almeida et al. 2017	PRJEB19382
Uvaferm SGV	Commercial yeast (red wine)		Wine	IRC7 S	Almeida et al. 2017	PRJEB19382
Uvaferm VRB	Commercial yeast ( red wine)		Wine	IRC7 S	Almeida et al. 2017	PRJEB19382
VIN13	Commercial wine yeast	South African	Wine	IRC7 S	Borneman et al., 2011	PRJNA48563
VL3	Commercial wine yeast	France	Wine	IRC7 F	Borneman et al., 2011	PRJNA48565
wine001*	Wine		Wine	IRC7 S	Gallone et al., 2016	PRJNA323691
wine003*	Wine		Wine	IRC7 S	Gallone et al., 2016	PRJNA323691
wine004*	Wine		Wine	IRC7 S	Gallone et al., 2016	PRJNA323691
wine005*	Wine		Wine	IRC7 S	Gallone et al., 2016	PRJNA323691
wine006*	Wine		Wine	IRC7 F	Gallone et al., 2016	PRJNA323691
wine007*	Wine		Wine	IRC7 S	Gallone et al., 2016	PRJNA323691
wine009*	Wine		Wine	IRC7 F	Gallone et al., 2016	PRJNA323691
wine010*	Wine		Wine	IRC7 S	Gallone et al., 2016	PRJNA323691
wine011*	Wine		Wine	IRC7 S	Gallone et al., 2016	PRJNA323691
wine013*	Wine		Wine	IRC7 F	Gallone et al., 2016	PRJNA323691
wine014*	Wine		Wine	IRC7 S	Gallone et al., 2016	PRJNA323691
wine015*	Wine		Wine	IRC7 S	Gallone et al., 2016	PRJNA323691
wine017*	Wine		Wine	IRC7 S	Gallone et al., 2016	PRJNA323691
wine018*	Wine		Wine	IRC7 S	Gallone et al., 2016	PRJNA323691
YJM1078	Clinical	Portugal	Wine	IRC7 F	Strope et al., 2015	PRJNA183131
YJM1129	Distillery		Wine	IRC7 S	Strope et al. 2015	PRJNA189300
YJM1242	Fruit		Wine	IRC7 S	Strope et al. 2015	PRJNA189886
YJM1244	Fruit		Wine	IRC7 S	Strope et al. 2015	PRJNA189887
YJM1250	Sugar cane		Wine	IRC7 S	Strope et al. 2015	PRJNA189889
YJM1332	Wine	Italy	Wine	IRC7 F	Strope et al., 2015	PRJNA189896
YJM1332	Wine	Italy	Wine	IRC7 S	Strope et al. 2015	PRJNA189896
YJM1336	Wine	Italy	Wine	IRC7 S	Strope et al. 2015	PRJNA189897
YJM1341	Grape Must	South Africa	Wine	IRC7 S	Strope et al. 2015	PRJNA189898
YJM1387	Wine	Japan	Wine	IRC7 S	Strope et al. 2015	PRJNA189907
YJM1415	Wine	France	Wine	IRC7 S	Strope et al. 2015	PRJNA189914
YJM1433	Wine		Wine	IRC7 S	Strope et al. 2015	PRJNA189918
ZP641	spiritsontaneous red wine fermentation	Portugal	Wine	IRC7 S	Almeida et al. 2015	PRJEB7601
AG08*	Commercial wine yeast	Spain	Wine	IRC7 S	This work	PRJNA646611
AG017*	Commercial wine yeast	Spain	Wine	IRC7 F/IRC7 S	This work	PRJNA646611
AG023*	Commercial wine yeast	Spain	Wine	IRC7 F	This work	PRJNA646611
S-EM-129*	Fermented must isolate	Spain	Wine	IRC7 F	This work	PRJNA646611
S-EM-251*	Fermented must isolate	Spain	Wine	IRC7 S	This work	PRJNA646611
S-EM-294*	Fermented must isolate	Spain	Wine	IRC7 F/IRC7 S	This work	PRJNA646611
S-O-320*	Fermented must isolate	Spain	Wine	IRC7 S	This work	PRJNA646611
S-O-353*	Fermented must isolate	Spain	Wine	IRC7 F/IRC7 S	This work	PRJNA646611
S-EM-115*	Fermented must isolate	Spain	Wine - PDM	IRC7 F	This work	PRJNA646611
IOC 18-2007	Commercial wine yeast		Wine - PDM	IRC7 F	Almeida et al. 2017	PRJEB19382
EC1118	Prise de Mousse	France	Wine - PDM	IRC7 F/IRC7 S	Novo et al., 2009	PRJEA37863
IOC 9002	Commercial wine yeast		Wine - PDM	IRC7 F	Almeida et al. 2015	PRJNA264372
Lalvin QA23	Wine	Portugal	Wine - PDM	IRC7 F	Borneman et al. 2011	PRJNA48561
PYCC 4074	Commercial wine yeast (Fermichamp)	Portugal	Wine - PDM	IRC7 F	Almeida et al. 2017	PRJEB19382
PYCC 6722	Wine	South Armenia	Wine - PDM	IRC7 S	Almeida et al. 2017	PRJEB19382
PYCC 6726	Jerez-wine	Spain	Wine - PDM	IRC7 F	Almeida et al. 2017	PRJEB19382
PYCC 6729	Jerez-wine	Armenia	Wine - PDM	IRC7 F	Almeida et al. 2017	PRJEB19382
YJM1574	Wine		Wine - PDM	IRC7 S	Strope et al. 2015	PRJNA189934
YJM270	Wine	Slovenia	Wine - PDM	IRC7 F	Strope et al., 2015	PRJNA189852
beer002*	Beer		Beer2	IRC7 S	Gallone et al., 2016	PRJNA323691
beer003*	Beer		Beer2	IRC7 S	Gallone et al., 2016	PRJNA323691
beer004*	Beer		Beer2	IRC7 F	Gallone et al., 2016	PRJNA323691
beer011*	Beer (Abbey)		Beer2	IRC7 F	Gallone et al., 2016	PRJNA323691
beer013*	Beer (Ale refermentation)	Belgium	Beer2	IRC7 S	Gallone et al., 2016	PRJNA323691
beer021*	Beer (Pale ale)	Canada	Beer2	IRC7 F	Gallone et al., 2016	PRJNA323691
beer027*	Beer (Ale refermentation)		Beer2	IRC7 F	Gallone et al., 2016	PRJNA323691
beer032*	Beer	England	Beer2	IRC7 F	Gallone et al., 2016	PRJNA323691
beer034*	Beer (Saison)		Beer2	IRC7 F	Gallone et al., 2016	PRJNA323691
beer039*	Beer (Lager)		Beer2	IRC7 F	Gallone et al., 2016	PRJNA323691
beer040*	Beer (Lager)		Beer2	IRC7 F	Gallone et al., 2016	PRJNA323691
beer059*			Beer2	IRC7 S	Gallone et al., 2016	PRJNA323691
beer062*			Beer2	IRC7 S	Gallone et al., 2016	PRJNA323691
beer063*	Beer	England	Beer2	IRC7 F	Gallone et al., 2016	PRJNA323691
beer080*			Beer2	IRC7 S	Gallone et al., 2016	PRJNA323691
beer083*	Beer (Saison)	Belgium	Beer2	IRC7 F	Gallone et al., 2016	PRJNA323691
beer084			Beer2	IRC7 F	Gallone et al., 2016	PRJNA323691
beer085*			Beer2	IRC7 F	Gallone et al., 2016	PRJNA323691
beer086*			Beer2	IRC7 F	Gallone et al., 2016	PRJNA323691
beer092	Beer (Strong ale)	Belgium	Beer2	IRC7 S	Gallone et al., 2016	PRJNA323691
3-10	Quercus cerris	Italy	Mediterranean Oak	IRC7 F	Almeida et al. 2015	PRJEB7601
EXF 7200	Quercus robur	Montenegro	Mediterranean Oak	IRC7 F	Almeida et al. 2015	PRJNA264372
HUN 9.1s1	Oak	Hungary	Mediterranean Oak	IRC7 F	Almeida et al. 2015	PRJEB7601
MB 7c	Quercus pubescens	France	Mediterranean Oak	IRC7 F	Almeida et al. 2015	PRJNA264372
OakRom 3-2a	Oak	Romania	Mediterranean Oak	IRC7 F	Almeida et al. 2015	PRJEB7675
PYR 4b	Quercus pubescens	Greece	Mediterranean Oak	IRC7 F	Almeida et al. 2015	PRJEB7601
ZP1008	Quercus faginea	Portugal	Mediterranean Oak	IRC7 F	Almeida et al. 2015	PRJNA264372
ZP541	Fagus sylvatica	Portugal	Mediterranean Oak	IRC7 F	Almeida et al. 2015	PRJEB7601
ZP560	Quercus pyrenaica	Portugal	Mediterranean Oak	IRC7 F	Almeida et al. 2015	PRJEB7601
ZP562	Quercus ilex		Mediterranean Oak	IRC7 F	Almeida et al. 2015	PRJEB7601
ZP570	Fraxinus spirits.	Portugal	Mediterranean Oak	IRC7 F	Almeida et al. 2015	PRJEB7601
ZP736	Rotten figs		Mediterranean Oak	IRC7 F	Almeida et al. 2015	PRJEB7601
ZP848	Quercus ilex	Portugal	Mediterranean Oak	IRC7 F	Almeida et al. 2015	PRJEB7675
ZP850	Quercus ilex	Spain	Mediterranean Oak	IRC7 F	Almeida et al. 2015	PRJEB7601
ZP851	Quercus ilex		Mediterranean Oak	IRC7 F	Almeida et al. 2015	PRJEB7601
beer001*	Beer	Great Britain	Beer1	IRC7 F	Gallone et al., 2016	PRJNA323691
beer008*	Beer (Ale)	Germany	Beer1	IRC7 F	Gallone et al., 2016	PRJNA323691
beer009*	Beer (Stout)	Great Britain	Beer1	IRC7 F	Gallone et al., 2016	PRJNA323691
beer010*	Beer	Great Britain	Beer1	IRC7 F	Gallone et al., 2016	PRJNA323691
beer012*	Beer (Bitter)	Germany	Beer1	IRC7 F	Gallone et al., 2016	PRJNA323691
beer015*	Beer	Germany	Beer1	IRC7 F	Gallone et al., 2016	PRJNA323691
beer016*	Beer	Germany	Beer1	IRC7 F	Gallone et al., 2016	PRJNA323691
beer022*	Beer (Ale refermentation)	Germany	Beer1	IRC7 F	Gallone et al., 2016	PRJNA323691
beer026*	Beer (Ale refermentation)	Germany	Beer1	IRC7 F	Gallone et al., 2016	PRJNA323691
beer031*	Beer (Trappist)	Germany	Beer1	IRC7 F	Gallone et al., 2016	PRJNA323691
beer036*	Beer (Trappist)	Great Britain	Beer1	IRC7 F	Gallone et al., 2016	PRJNA323691
beer037*			Beer1	IRC7 F	Gallone et al. 2016	PRJNA323691
beer041*	Beer (Lager)	Germany	Beer1	IRC7 F	Gallone et al., 2016	PRJNA323691
beer043*	Beer (Lager)	Germany	Beer1	IRC7 F	Gallone et al., 2016	PRJNA323691
beer045*			Beer1	IRC7 F	Gallone et al., 2016	PRJNA323691
beer046*	Beer	Bergium	Beer1	IRC7 F	Gallone et al., 2016	PRJNA323691
beer047*	Beer (Stout)	Great Britain	Beer1	IRC7 F	Gallone et al., 2016	PRJNA323691
beer048*	Beer (Pale ale)	England	Beer1	IRC7 F	Gallone et al., 2016	PRJNA323691
beer049*	Beer (Pale ale)	Great Britain	Beer1	IRC7 F	Gallone et al., 2016	PRJNA323691
beer050*			Beer1	IRC7 F	Gallone et al., 2016	PRJNA323691
beer052*			Beer1	IRC7 F	Gallone et al., 2016	PRJNA323691
beer051*			Beer1	IRC7 F	Gallone et al., 2016	PRJNA323691
beer053*			Beer1	IRC7 F	Gallone et al., 2016	PRJNA323691
beer054*			Beer1	IRC7 F	Gallone et al., 2016	PRJNA323691
beer055*	Beer	England	Beer1	IRC7 F	Gallone et al. 2016	PRJNA323691
beer056*			Beer1	IRC7 F	Gallone et al. 2016	PRJNA323691
beer064*			Beer1	IRC7 F	Gallone et al. 2016	PRJNA323691
beer065*	Beer	US (California)	Beer1	IRC7 F	Gallone et al. 2016	PRJNA323691
beer066*			Beer1	IRC7 F	Gallone et al. 2016	PRJNA323691
beer068*			Beer1	IRC7 F	Gallone et al. 2016	PRJNA323691
beer069*			Beer1	IRC7 F	Gallone et al. 2016	PRJNA323691
beer070*			Beer1	IRC7 F	Gallone et al. 2016	PRJNA323691
beer071*	Beer	US (San Diego)	Beer1	IRC7 F	Gallone et al. 2016	PRJNA323691
beer073*	Beer (Hefeweizen)	Germany	Beer1	IRC7 F	Gallone et al. 2016	PRJNA323691
beer075*	Wheat beer	Belgium	Beer1	IRC7 F	Gallone et al. 2016	PRJNA323691
beer076*			Beer1	IRC7 F	Gallone et al. 2016	PRJNA323691
beer077*			Beer1	IRC7 F	Gallone et al. 2016	PRJNA323691
beer078*			Beer1	IRC7 F	Gallone et al. 2016	PRJNA323691
beer079*			Beer1	IRC7 F	Gallone et al. 2016	PRJNA323691
beer081			Beer1	IRC7 F	Gallone et al. 2016	PRJNA323691
beer082*			Beer1	IRC7 F	Gallone et al. 2016	PRJNA323691
beer087*			Beer1	IRC7 F	Gallone et al. 2016	PRJNA323691
beer089			Beer1	IRC7 F	Gallone et al. 2016	PRJNA323691
beer090			Beer1	IRC7 F	Gallone et al. 2016	PRJNA323691
beer094			Beer1	IRC7 F	Gallone et al. 2016	PRJNA323691
beer096*			Beer1	IRC7 F	Gallone et al. 2016	PRJNA323691
beer098			Beer1	IRC7 F	Gallone et al. 2016	PRJNA323691
beer099			Beer1	IRC7 F	Gallone et al. 2016	PRJNA323691
beer100			Beer1	IRC7 F	Gallone et al. 2016	PRJNA323691
beer101			Beer1	IRC7 F	Gallone et al. 2016	PRJNA323691
beer102*			Beer1	IRC7 F	Gallone et al. 2016	PRJNA323691
FostersB	Commercial brewing ale strain		Beer1	IRC7 F	Borneman et al., 2011	PRJNA48569
FostersO	Commercial brewing ale strain		Beer1	IRC7 F	Gonçalves et al. 2016	ERS1108627
NCYC 1044	British ale		Beer1	IRC7 F	Dunn et al. 2012	SAMN00779790 (biosample)
spirits005*	spiritsirits	Germany	Beer1	IRC7 F	Gallone et al., 2016	PRJNA323691
TUM 148	Alt beer	Düsseldorf, Germany	Beer1	IRC7 F	Gonçalves et al. 2016	PRJEB13332
TUM 149	Wheat beer	Munich, Germany	Beer1	IRC7 F	Gallone et al. 2016	PRJNA323691
TUM 165	British ale	Burton-upon-Trend, Great Britain	Beer1	IRC7 F	Gonçalves et al. 2016	PRJEB13332
TUM 174	Regional beer similar to Kölsch beer	Mülheim, Germany	Beer1	IRC7 F	Gonçalves et al. 2016	PRJEB13332
TUM 175	Wheat beer	Freising-Weihenstephan, Germany	Beer1	IRC7 F	Gonçalves et al. 2016	PRJEB13332
TUM 177	Alt / Kölsch beer	Krefeld, Germany	Beer1	IRC7 F	Gonçalves et al. 2016	PRJEB13332
TUM 205	Wheat Beer		Beer1	IRC7 F	Gallone et al., 2016	PRJEB13332
TUM 208	Alt beer	Rhineland-Palatinate, Germany	Beer1	IRC7 F	Gonçalves et al. 2016	PRJEB13332
TUM 210	British ale / stout	Great Britain	Beer1	IRC7 F	Gonçalves et al. 2016	PRJEB13332
TUM 211	British ale / stout	Great Britain	Beer1	IRC7 F	Gonçalves et al. 2016	PRJEB13332
TUM 213	British Ale / Stout	Great Britain	Beer1	IRC7 F	Gonçalves et al. 2016	PRJEB13332
TUM 308	Alt beer	Rhineland-Palatinate, Germany	Beer1	IRC7 F	Gonçalves et al. 2016	PRJEB13332
TUM 338	Alt beer	Düsseldorf, Germany	Beer1	IRC7 F	Gonçalves et al. 2016	PRJEB13332
TUM 381	Belgian beer	Belgium	Beer1	IRC7 F	Gonçalves et al. 2016	PRJEB13332
TUM 503	California Ale	Unknown	Beer1	IRC7 F	Gonçalves et al. 2016	PRJEB13332
TUM 507	Ale Beer from wheatmalt		Beer1	IRC7 F	Gonçalves et al. 2016	PRJEB13332
TUM 508	Irish ale / stout	Ireland	Beer1	IRC7 F	Gonçalves et al. 2016	PRJEB13332
TUM 508	Irish Ale	Great Britain	Beer1	IRC7 F	Gallone et al., 2016	PRJEB13332
TUM 510	British Ale	Great Britain	Beer1	IRC7 F	Gonçalves et al. 2016	PRJEB13332
TUM 513	California ale	Unknown	Beer1	IRC7 F	Gonçalves et al. 2016	PRJEB13332
W205	Hefeweizen ale yeast		Beer1	IRC7 F	Dunn et al. 2012	SAMN00779790 (biosample)
wine012*	Wine	Great Britain	Beer1	IRC7 F	Gallone et al., 2016	PRJNA323691
bread001*	Bread		Bread / Mixed	IRC7 S	Gallone et al., 2016	PRJNA323691
AG015*	Commercial wine strain	Spain	Bread / Mixed	IRC7 F	This work	PRJNA646611
AP13.1	Baker's yeast	Portugal	Bread / Mixed	IRC7 F	Barbosa et al. 2018	PRJEB24932
beer005*	Ale beer	Belgium	Bread / Mixed	IRC7 F	Gallone et al., 2016	PRJNA323691
beer006*	Beer (Ale refermentation)		Bread / Mixed	IRC7 F	Gallone et al., 2016	PRJNA323691
beer023*	Beer (Ale refermentation)		Bread / Mixed	IRC7 S	Gallone et al., 2016	PRJNA323691
beer025*	Beer (Ale refermentation)		Bread / Mixed	IRC7 F	Gallone et al., 2016	PRJNA323691
beer028*	Beer (Ale refermentation)		Bread / Mixed	IRC7 F	Gallone et al., 2016	PRJNA323691
beer029*	Ale beer (refermentation)	Belgium	Bread / Mixed	IRC7 F	Gallone et al., 2016	PRJNA323691
beer038*			Bread / Mixed	IRC7 S	Gallone et al., 2017	PRJNA323692
beer061*			Bread / Mixed	IRC7 S	Gallone et al., 2018	PRJNA323693
bread002*	Bread		Bread / Mixed	IRC7 F	Gallone et al., 2016	PRJNA323691
bread003*	Bread		Bread / Mixed	IRC7 F	Gallone et al., 2016	PRJNA323691
bread004*	Bread	Belgium	Bread / Mixed	IRC7 S	Gallone et al., 2016	PRJNA323691
MBG17	Baker's yeast	Morocco	Bread / Mixed	IRC7 S	Dunn et al. 2012	SAMN00779790 (biosample)
Platinum	Commercial baker's yeast		Bread / Mixed	IRC7 F	Gonçalves et al. 2016	PRJEB13332
PYCC 4226	Commercial baker's yeast		Bread / Mixed	IRC7 S	Gonçalves et al. 2016	PRJEB13332
spirits001*	spiritsirits		Bread / Mixed	IRC7 F	Gallone et al., 2016	PRJNA323691
spirits003*	spiritsirits		Bread / Mixed	IRC7 S	Gallone et al., 2016	PRJNA323691
TUM 480	Opaque beer	South Africa	Bread / Mixed	IRC7 F	Gonçalves et al. 2016	PRJEB13332
TUM 506	British ale	Great Britain	Bread / Mixed	IRC7 F	Gonçalves et al. 2016	PRJEB13332
wild005*	Wild		Bread / Mixed	IRC7 F	Gallone et al., 2016	PRJNA323691
wild006*	Wild		Bread / Mixed	IRC7 F	Gallone et al., 2016	PRJNA323691
wild007*	Wild		Bread / Mixed	IRC7 S	Gallone et al., 2016	PRJNA323691
bioethanol001*	Bioethanol		Sake / Asian	IRC7 F	Gallone et al. 2016	PRJNA323691
bioethanol003*	Bioethanol		Sake / Asian	IRC7 F	Gallone et al. 2016	PRJNA323691
bioethanol004*	Bioethanol		Sake / Asian	IRC7 F	Gallone et al. 2016	PRJNA323691
CBS 1585	Sake moto	Japan	Sake / Asian	IRC7 F	Gonçalves et al. 2016	PRJEB13332
CBS 1598	Sake moto	Japan	Sake / Asian	IRC7 F	Gonçalves et al. 2016	PRJEB13332
CBS 435	Sake moto	Japan	Sake / Asian	IRC7 F	Gonçalves et al. 2016	PRJEB13332
Kyokai 7	Japanese sake brewerie	Japan	Sake / Asian	IRC7 F	Akao et all, 2010	PRJDA45827
NRRLY 11572	Budod	Phillipines	Sake / Asian	IRC7 F	Gonçalves et al. 2016	PRJEB13332
NRRL-Y-12844	Budod	Phillipines	Sake / Asian	IRC7 F	Gonçalves et al. 2016	PRJEB13332
sake001*	Sake		Sake / Asian	IRC7 F	Gallone et al. 2016	PRJNA323691
sake003*	Sake		Sake / Asian	IRC7 F	Gallone et al. 2016	PRJNA323691
sake004*	Sake		Sake / Asian	IRC7 F	Gallone et al. 2016	PRJNA323691
sake005*	Sake		Sake / Asian	IRC7 F	Gallone et al. 2016	PRJNA323691
sake006*	Sake		Sake / Asian	IRC7 F	Gallone et al. 2016	PRJNA323691
sake007*	Sake		Sake / Asian	IRC7 F	Gallone et al. 2016	PRJNA323691
TUM 127	Wheat beer	Germany	Sake / Asian	IRC7 F	Gonçalves et al. 2016	PRJEB13332
TUM 184	Alt beer	Germany	Sake / Asian	IRC7 F	Gonçalves et al. 2016	PRJEB13332
TUM 380	Starter culture for Lambic beer	Belgium	Sake / Asian	IRC7 F	Gonçalves et al. 2016	PRJEB13332
TUM 68	Wheat beer	Germany	Sake / Asian	IRC7 F	Gonçalves et al. 2016	PRJEB13332
UC 5	Sene sake	Japan	Sake / Asian	IRC7 F	Justin Fay, Washington University	PRJNA60197
wild004*			Sake / Asian	IRC7 F	Gallone et al., 2016	PRJNA323692
YJSH1	Bioethanol-producing strain	China	Sake / Asian	IRC7 F	Zheng et al. 2012	PRJNA72403
NRRL-YB-4084	Coconut sap	Phillipines	Philippines	IRC7 F	Gonçalves et al. 2016	PRJEB13332
YJM1400	Guava (fruit)	Philippines	Philippines	IRC7 F	Strope et al. 2015	PRJNA189911
YJM1401	Papaya (fruit)	Philippines	Philippines	IRC7 F	Strope et al. 2015	PRJNA189912
YJM1479	Coconut tuba (palm wine)	Philippines	Philippines	IRC7 F	Strope et al. 2015	PRJNA189929
beer007	Beer (Ale)		North American & Japan	IRC7 F	Gallone et al. 2016	PRJNA323691
beer044	Beer (Pale ale)		North American & Japan	IRC7 F	Gallone et al. 2016	PRJNA323691
SDO 3s1	Oak	USA	North American & Japan	IRC7 F	Almeida et al. 2015	PRJEB7601
YJM1273	Oak tree	USA	North American & Japan	IRC7 F	Strope et al. 2015	PRJNA189891
YJM1434	Oak		North American & Japan	IRC7 F	Strope et al. 2015	PRJNA189919
YPS 1009	Oak exudate	USA	North American & Japan	IRC7 F	Justin Fay, Washington University	PRJNA60223
YPS 128	Quercus alba	USA	North American & Japan	IRC7 F	Yue et al. 2017	PRJEB7245
ZP1050	Quercus ilex	Portugal	North American & Japan	IRC7 F	Almeida et al. 2015	PRJEB7675
ZP530	Castanea sativa	Portugal	North American & Japan	IRC7 F	Almeida et al. 2015	PRJEB7601
ZP651	Quercus acutissima	Japan	North American & Japan	IRC7 F	Almeida et al. 2015	PRJEB7601
ZP652	Quercus acutissima	Japan	North American & Japan	IRC7 F	Almeida et al. 2015	PRJEB7601
ZP656	Quercus acuta	Japan	North American & Japan	IRC7 F	Almeida et al. 2015	PRJEB7601
ZP779	Quercus acutissima	Japan	North American & Japan	IRC7 F	Almeida et al. 2015	PRJEB7601
ZP781	Quercus serrata	Japan	North American & Japan	IRC7 F	Almeida et al. 2015	PRJEB7601
ZP785	Quercus dentata	Japan	North American & Japan	IRC7 F	Almeida et al. 2015	PRJEB7601
PW5	Raphia palm wine	Nigeria	West Africa	IRC7 F	Justin Fay, Washington University	PRJNA60181
SK1	Soil		West Africa	IRC7 F	Yue et al., 2017	PRJEB7245
YJM1439	Ginger beer from Z. ofﬁcinale	West Africa	West Africa	IRC7 F	Strope et al. 2015	PRJNA189920
YJM1248	Bili wine from Osbeckia grandiflora	West Africa	West Africa	IRC7 F	Strope et al. 2015	PRJNA189888
YJM195	Palm wine	Nigeria	West Africa	IRC7 F	Strope et al. 2015	PRJNA189849
UWOPS 03-433.3	Nectar of Bertram palm	Malaysia	Malaysia	IRC7 F	Gonçalves et al. 2016	PRJEB13332
UWOPS 03-461.4	Nectar of Bertram palm	Malaysia	Malaysia	IRC7 F	Yue et al. 2017	PRJEB7245
YJM1447	Bertram palm	Malaysia	Malaysia	IRC7 F	Strope et al. 2015	PRJNA189923
beer017*			Mosaic	IRC7 F	Gallone et al., 2016	PRJNA323691
beer018*			Mosaic	IRC7 S	Gallone et al., 2016	PRJNA323693
beer019*			Mosaic	IRC7 F	Gallone et al., 2016	PRJNA323692
beer035*			Mosaic	IRC7 F	Gallone et al., 2016	PRJNA323707
beer042*			Mosaic	IRC7 F	Gallone et al., 2016	PRJNA323696
beer057*			Mosaic	IRC7 F	Gallone et al., 2016	PRJNA323708
beer058*			Mosaic	IRC7 F	Gallone et al., 2016	PRJNA323709
beer060*			Mosaic	IRC7 F	Gallone et al., 2016	PRJNA323710
beer072*			Mosaic	IRC7 F	Gallone et al., 2016	PRJNA323715
beer074*			Mosaic	IRC7 F	Gallone et al., 2016	PRJNA323713
beer093			Mosaic	IRC7 F	Gallone et al., 2016	PRJNA323714
bioethanol002*			Mosaic	IRC7 F	Gallone et al., 2016	PRJNA323695
bioethanol005*			Mosaic	IRC7 F	Gallone et al., 2016	PRJNA323694
laboratory001*			Mosaic	IRC7 S	Gallone et al., 2016	PRJNA323716
laboratory002*			Mosaic	IRC7 S	Gallone et al., 2016	PRJNA323717
spirits006*			Mosaic	IRC7 F	Gallone et al., 2016	PRJNA323704
spirits007*			Mosaic	IRC7 S	Gallone et al., 2016	PRJNA323706
spirits008*			Mosaic	IRC7 S	Gallone et al., 2016	PRJNA323705
spirits009*			Mosaic	IRC7 F	Gallone et al., 2016	PRJNA323711
spirits010*			Mosaic	IRC7 F	Gallone et al., 2016	PRJNA323712
wild001*			Mosaic	IRC7 F	Gallone et al., 2016	PRJNA323701
wild002*			Mosaic	IRC7 S	Gallone et al., 2016	PRJNA323702
wild003*			Mosaic	IRC7 F	Gallone et al., 2016	PRJNA323700
wine002*			Mosaic	IRC7 F	Gallone et al., 2016	PRJNA323703
wine008*			Mosaic	IRC7 S	Gallone et al., 2016	PRJNA323697
wine016*			Mosaic	IRC7 S	Gallone et al., 2016	PRJNA323698
wine019*			Mosaic	IRC7 S	Gallone et al., 2016	PRJNA323699
*Strain genomes used for the variant calling analysis
