## Supplementary File S3 for "New insights into the paradoxical distribution of *IRC7* in *Saccharomyces cerevisiae* and its associated phenotypic and genomic landscapes"

### Sheet: Hoja1
Strain	Genome Code	Phylogenetic Clade	II_173796 (VPS10)	II_173844 (VPS10)	II_173857 (VPS10)	II_173883 (VPS10)	II_173919 (VPS10)	II_174133 (VPS10)	II_174139 (VPS10)	II_174141 (VPS10)	II_174151 (VPS10)	II_174162 (VPS10)	II_174166 (VPS10)	II_174180 (VPS10)	II_174202 (VPS10)	II_174217 (VPS10)	II_174220 (VPS10)	II_174221 (VPS10)	II_174229 (VPS10)	II_174233 (VPS10)	II_174235 (VPS10)	II_174241 (VPS10)	II_174253 (VPS10)	II_174256 (VPS10)	II_174259 (VPS10)	II_174264 (VPS10)	IV_650193 (APC4)	IV_791034 (YDR185C)	IV_904204 (VHS1)	VI_229734 (IRC7)	X_108960 (YJL163C)	X_303542 (UTP18)	X_303621 (UTP18)	X_391243 (BBC1)	XI_167775 (SDH1)	XII_2020 (PAU6)	XII_2021 (PAU6)	XII_2022 (PAU6)	XII_565747 (MAP1)	XIII_313035 (RSF1)	XIII_93636 (YML083C)
AG017	SRR12234051	Wine	-	-	-	-	-	-	-	-	-	-	-	-	-	-	-	-	-	-	-	-	-	-	-	-	G	T	A	C	-	-	-	C	A	-	-	-	-	G	-
AG023	SRR12234050	Wine	-	-	-	-	-	-	-	-	-	-	-	-	-	-	-	-	-	-	-	-	-	-	-	-	-	-	-	-	-	-	-	-	-	-	-	-	-	-	-
AG08	SRR12234053	Wine	C	A	G	T	A	C	T	T	G	GGTTCA	T	G	T	C	CTA	A	A	A	C	A	T	T	A	AAGG	G	T	A	C	T	C	G	C	A	A	G	A	A	G	T
beer014	SRR5678569	Wine	C	A	G	T	A	-	-	-	-	-	-	-	-	-	-	-	-	-	-	-	-	-	-	-	G	-	-	C	-	-	-	-	-	-	-	A	A	G	T
beer020	SRR5678573	Wine	-	-	-	T	A	-	-	-	-	-	-	-	-	-	-	-	-	-	-	-	-	-	-	-	-	-	-	C	-	C	G	C	A	-	-	-	A	-	T
beer024	SRR5678677	Wine	C	A	G	T	A	-	-	-	-	-	-	-	-	-	-	-	-	-	-	-	-	-	-	-	G	-	A	C	-	-	-	C	A	-	-	-	-	-	-
beer030	SRR5678671	Wine	C	A	G	T	A	-	-	-	-	-	-	-	-	-	-	-	-	-	-	-	-	-	-	-	G	-	-	C	-	-	-	-	-	-	-	A	A	G	T
beer033	SRR5678685	Wine	-	-	-	-	-	-	-	-	-	-	-	-	-	-	-	-	-	-	-	-	-	-	-	-	G	-	-	C	-	-	-	C	A	-	-	-	-	-	-
beer088	SRR5688226//SRR5688227	Wine	C	-	-	-	A	-	-	-	-	-	-	-	-	-	-	-	-	-	-	-	-	-	-	-	-	-	-	-	-	C	G	C	-	-	-	-	-	-	T
S-EM-115	SRR12234049	Wine	-	-	-	-	-	-	-	-	-	-	-	-	-	-	-	-	-	-	-	-	-	-	-	-	-	-	-	-	-	-	-	-	-	-	-	-	-	-	-
S-EM-251	SRR12234047	Wine	C	A	G	T	A	C	T	T	G	GGTTCA	T	G	T	C	CTA	A	A	A	C	A	T	T	A	AAGG	G	T	A	C	T	C	G	C	A	A	G	A	A	G	T
S-EM-294	SRR12234046	Wine	C	-	-	-	-	C	T	T	G	GGTTCA	T	G	T	C	CTA	A	A	A	C	A	T	T	-	AAGG	-	-	-	C	T	C	G	C;CGCTGGAGGT	-	-	-	-	-	-	-
S-O-320	SRR12234045	Wine	C	A	G	T	A	C	T	T	G	GGTTCA	T	G	T	C	CTA	A	A	A	C	A	T	T	A	AAGG	G	T	A	C	T	C	G	C	A	A	G	A	A	G	T
S-O-353	SRR12234044	Wine	-	-	-	-	-	C	T	T	G	GGTTCA	T	G	T	C	CTA	A	A	A	C	A	T	T	A	AAGG	-	-	-	C	T	C	G	C;CGCTGGAGGT	-	-	-	-	-	-	-
sake002	SRR5678548	Wine	C	A	G	T	A	-	-	-	-	-	-	-	-	-	-	-	-	-	-	-	-	-	-	-	G	-	A	C	T	C	G	C	-	-	-	A	-	G	T
spirits002	SRR5678663	Wine	C	A	G	-	A	-	-	-	-	-	-	-	-	-	-	-	-	-	-	-	-	-	-	-	G	-	-	C	-	-	-	C	A	-	-	-	-	-	-
spirits004	SRR5678661	Wine	C	-	-	-	-	-	-	-	-	-	-	-	-	-	-	-	-	-	-	-	-	-	-	-	G	-	-	-	-	C	G	C	A	-	-	-	-	-	T
spirits011	SRR5688266/SRR5688267	Wine	C	A	-	-	-	-	-	-	-	-	-	-	T	C	CTA	A	A	A	C	A	T	T	A	AAGG	G	T	-	C	T	C	G	C	-	-	-	-	A	G	-
wine001	SRR5678636	Wine	C	-	-	-	A	-	-	-	-	-	-	-	-	-	-	-	-	-	-	-	-	-	-	-	G	-	-	C	-	-	-	C	A	-	-	-	-	-	-
wine003	SRR5678638	Wine	-	-	-	-	-	-	-	-	-	-	-	-	-	-	-	-	-	-	-	-	-	-	-	-	-	-	A	C	T	C	G	C	A	-	-	A	-	-	-
wine004	SRR5678631	Wine	C	A	G	T	A	-	-	-	-	-	-	-	-	-	-	-	-	-	-	-	-	-	-	-	G	T	-	C	T	C	G	C	-	-	-	-	A	G	-
wine005	SRR5678632	Wine	C	A	G	T	A	-	-	-	-	-	-	-	-	-	-	-	-	-	-	-	-	-	-	-	G	-	-	C	-	-	-	C	A	-	-	-	-	G	-
wine006	SRR5678633	Wine	C	-	G	T	A	-	-	-	-	-	-	-	-	-	-	-	-	-	-	-	-	-	-	AAGG	-	-	-	C	-	C	G	C	-	-	-	A	-	-	-
wine007	SRR5678634	Wine	C	-	-	-	-	-	-	-	-	-	-	-	-	-	-	-	-	-	-	-	-	-	-	-	-	-	A	C	-	C	G	C	A	-	-	A	A	G	T
wine009	SRR5678640	Wine	-	-	-	-	A	-	-	-	-	-	-	-	-	-	-	-	-	-	-	-	-	-	-	-	G	-	A	C	T	-	-	C	A	-	-	-	-	-	-
wine010	SRR5678652	Wine	-	-	-	-	A	-	-	-	-	-	-	-	-	-	-	-	-	-	-	-	-	-	-	-	-	-	A	C	-	C	G	C;CGCTGGAGGTGCTGGAGGT	A	-	-	-	A	G	T
wine011	SRR5678651	Wine	-	-	-	-	-	C	T	T	G	GGTTCA	T	G	T	C	CTA	A	A	A	C	A	T	T	A	AAGG	G	-	A	C	-	-	-	C;CGCTGGAGGT	-	-	-	-	-	-	T
wine013	SRR5678653	Wine	C	A	G	T	A	-	-	-	-	-	-	-	-	-	-	-	-	-	-	-	-	-	-	-	G	-	-	C	-	-	-	C	A	-	-	-	-	-	-
wine014	SRR5678656	Wine	-	-	-	-	A	-	-	-	-	-	-	-	-	-	-	-	-	-	-	-	-	-	-	-	-	-	-	-	-	-	-	-	-	-	-	-	-	G	T
wine015	SRR5678655	Wine	C	A	G	T	-	-	-	-	-	-	-	-	-	-	-	-	-	-	-	-	-	-	-	-	G	-	-	C	T	C	G	C	-	-	-	-	-	-	-
wine017	SRR5678657	Wine	-	-	-	-	-	-	-	-	-	-	-	-	-	-	-	-	-	-	-	-	-	-	-	-	-	T	A	C	-	C	G	C	A	-	-	A	-	G	T
wine018	SRR5678660	Wine	-	-	-	-	A	-	-	-	-	-	-	-	-	-	-	-	-	-	-	-	-	-	-	-	-	-	A	C	-	C	G	C;CGCTGGAGGTGCTGGAGGT	A	-	-	A	A	G	T
S-EM-129	SRR12234048	Wine-PDM	-	-	-	-	-	-	-	-	-	-	-	-	-	-	-	-	-	-	-	-	-	-	-	-	-	-	-	-	-	-	-	C;CGCTGGAGGT	-	-	-	-	-	-	-
beer002	SRR5678585	Beer2	-	-	-	T	A	-	-	-	-	-	-	-	-	-	-	-	-	-	-	-	-	-	-	-	G	-	-	C	-	C	G	C;CGCTGGAGGT	-	-	-	-	-	-	T
beer011	SRR5678570	Beer2	-	-	-	-	A	-	-	-	-	-	-	-	-	-	-	-	-	-	-	-	-	-	-	-	-	-	-	-	-	C	G	C	-	-	-	-	-	-	T
beer013	SRR5678568	Beer2	-	-	-	-	-	-	-	-	-	-	-	-	-	-	-	-	-	-	-	-	-	-	-	-	-	-	A	C	-	C	G	T	-	-	-	-	A	-	T
beer021	SRR5678680	Beer2	C	A	G	T	A	-	-	-	-	-	-	-	-	-	-	-	-	-	-	-	-	-	-	-	-	-	A	-	-	C	G	C	-	-	-	-	A	-	T
beer027	SRR5678674	Beer2	-	-	-	-	-	-	-	-	-	-	-	-	-	-	-	-	-	-	-	-	-	-	-	-	-	-	-	-	-	C	G	C	-	-	-	A	-	-	T
beer003	SRR5678608	Beer2	C	A	-	-	-	-	-	-	-	-	-	-	-	-	-	-	-	-	-	-	-	-	-	-	-	-	-	C	-	-	-	-	-	-	-	A	-	-	T
beer032	SRR5678684	Beer2	C	A	-	-	-	-	-	-	-	-	-	-	-	-	-	-	-	-	-	-	-	-	-	-	-	-	A	-	-	C	G	T	-	-	-	-	A	-	T
beer034	SRR5678686	Beer2	-	-	-	T	A	-	-	-	-	-	-	-	-	-	-	-	-	-	-	-	-	-	-	-	-	-	-	-	-	C	G	-	-	-	-	-	A	-	T
beer039	SRR5678681	Beer2	-	-	-	-	-	-	-	-	-	-	-	-	-	-	-	-	-	-	-	-	-	-	-	-	-	-	-	-	-	C	G	C	-	-	-	-	-	-	T
beer004	SRR5678609	Beer2	-	-	-	-	-	-	-	-	-	-	-	-	-	-	-	-	-	-	-	-	-	-	-	-	-	-	-	-	-	C	G	C	-	-	-	-	-	-	T
beer040	SRR5678682	Beer2	C	-	-	-	-	-	-	-	-	-	-	-	-	-	-	-	-	-	-	-	-	-	-	-	-	-	-	-	-	C	G	C	-	-	-	-	-	-	T
beer059	SRR5688170/SRR5688171	Beer2	-	-	-	-	A	-	-	-	-	-	-	-	-	-	-	-	-	-	-	-	-	-	-	-	G	-	-	C	-	C	G	T	-	-	-	A	A	-	T
beer062	SRR5688176/SRR5688177	Beer2	-	-	-	T	A	-	-	-	-	-	-	-	T	-	CTA	A	A	A	C	A	T	T	A	AAGG	-	-	A	C	-	C	G	C	-	-	-	A	A	-	T
beer063	SRR5688178/SRR5688179	Beer2	C	A	G	T	A	-	-	-	-	-	-	-	-	-	-	-	-	-	-	-	-	-	-	-	-	-	-	-	-	C	G	C	-	-	-	-	-	-	T
beer080	SRR5688212	Beer2	-	-	G	T	A	-	-	-	-	-	-	-	T	C	CTA	A	A	A	C	A	T	T	A	AAGG	-	-	A	C	-	C	G	-	-	-	-	A	-	-	T
beer083	SRR5688219	Beer2	-	-	-	-	-	-	-	-	-	-	-	-	-	-	-	-	-	-	-	-	-	-	-	-	-	-	-	-	-	C	G	-	-	-	-	A	A	-	T
beer085	SRR5688223	Beer2	C	-	-	-	-	-	-	-	-	-	-	-	-	-	-	-	-	-	-	-	T	-	-	-	-	-	-	-	-	C	G	C	-	-	-	-	-	-	T
beer086	SRR5688222	Beer2	C	-	-	-	-	-	-	-	-	-	-	-	T	C	CTA	A	A	A	C	A	T	T	A	AAGG	-	-	-	-	-	C	G	C	-	-	-	-	-	-	T
beer001	SRR5678584	Beer1	-	-	-	-	A	-	-	-	-	-	-	-	-	-	-	-	-	-	-	-	-	-	-	-	-	-	-	-	-	C	G	C	-	-	-	-	-	-	T
beer008	SRR5678600	Beer1	-	-	-	-	A	-	-	-	-	-	-	-	-	-	-	-	-	-	-	-	-	-	-	-	-	-	-	-	-	C	G	C;CGCTGGAGGT	-	-	-	-	-	-	T
beer009	SRR5678576	Beer1	-	-	-	-	A	-	-	-	-	-	-	-	-	-	-	-	-	-	-	-	-	-	-	-	-	-	-	-	-	C	G	C	-	-	-	-	-	-	T
beer010	SRR5678577	Beer1	-	-	-	-	A	-	-	-	-	-	-	-	-	-	-	-	-	-	-	-	-	-	-	-	-	-	-	-	-	C	G	C	-	-	-	-	-	-	T
beer012	SRR5678571	Beer1	-	-	-	-	A	-	-	-	-	-	-	-	-	-	-	-	-	-	-	-	-	-	-	-	-	-	-	-	-	C	G	C	-	-	-	-	-	-	T
beer015	SRR5678566	Beer1	C	A	-	-	A	-	-	-	-	-	-	-	-	-	-	-	-	-	-	-	-	-	-	-	-	-	-	-	-	-	G	C	-	-	-	-	-	-	T
beer016	SRR5678567	Beer1	C	A	G	T	A	-	-	-	-	-	-	-	-	-	-	-	-	-	-	-	-	-	-	-	-	-	-	-	-	-	G	C;CGCTGGAGGT	-	-	-	-	-	-	T
beer022	SRR5678679	Beer1	-	-	-	-	A	-	-	-	-	-	-	-	-	-	-	-	-	-	-	-	-	-	-	-	-	-	-	-	-	-	G	C	-	-	-	-	-	-	T
beer026	SRR5678675	Beer1	-	-	-	-	A	-	-	-	-	-	-	-	-	-	-	-	-	-	-	-	-	-	-	-	-	-	-	-	-	-	G	C;CGCTGGAGGT	-	-	-	-	-	-	T
beer031	SRR5678683	Beer1	C	-	-	-	A	-	-	-	-	-	-	-	-	-	-	-	-	-	-	-	-	-	-	-	-	-	-	-	-	-	G	C;CGCTGGAGGT	-	-	-	-	-	-	T
beer036	SRR5678688	Beer1	-	-	-	-	A	-	-	-	-	-	-	-	-	-	-	-	-	-	-	-	-	-	-	-	-	-	-	-	-	C	G	C	-	-	-	-	-	-	T
beer037	SRR5678689	Beer1	C	-	-	-	A	-	-	-	-	-	-	-	-	-	-	-	-	-	-	-	-	-	-	-	-	-	-	-	-	C	G	C	-	A	G	A	-	-	T
beer041	SRR5678616	Beer1	-	-	-	-	A	-	-	-	-	-	-	-	-	-	-	-	-	-	-	-	-	-	-	-	-	-	-	-	-	C	G	C	-	-	-	A	-	-	T
beer043	SRR5678618	Beer1	C	A	G	T	A	-	-	-	-	-	-	-	-	-	-	-	-	-	-	-	-	-	-	-	-	-	-	-	-	-	G	C	-	-	-	-	-	-	T
beer045	SRR5688142/SRR5688143	Beer1	-	-	-	-	A	-	-	-	-	-	-	-	T	C	-	T	A	C	-	-	T	-	-	G	-	-	-	-	-	C	-	C	-	-	-	-	-	-	T
beer046	SRR5688144/SRR5688145	Beer1	-	-	-	-	A	-	-	-	-	-	-	-	T	-	-	T	A	C	-	-	T	-	-	G	-	-	-	-	-	C	G	C	-	-	-	-	-	-	T
beer047	SRR5688146/SRR5688147	Beer1	-	-	-	-	A	-	-	-	-	-	-	-	-	-	-	-	-	-	-	-	-	-	-	-	-	-	-	-	-	C	G	C	-	-	G	A	-	-	T
beer048	SRR5688148/SRR5688149	Beer1	-	A	-	T	A	-	-	-	-	-	-	-	T	-	-	T	A	C	-	-	T	-	-	G	-	-	-	-	-	C	G	C	-	-	-	-	-	-	T
beer049	SRR5688150/SRR5688151	Beer1	-	A	-	T	A	-	-	-	-	-	-	-	T	-	-	T	A	C	-	-	T	-	-	G	-	-	-	-	-	C	G	C	-	-	-	-	-	-	T
beer050	SRR5688152/SRR5688153	Beer1	-	-	-	-	A	-	-	-	-	-	-	-	T	-	-	T	A	C	-	-	T	-	-	-	-	-	-	-	-	C	-	C	-	-	-	-	-	-	T
beer051	SRR5688154/SRR5688155	Beer1	C	-	-	T	A	-	-	-	-	-	-	-	T	C	-	T	A	C	-	-	T	-	-	G	-	-	-	-	-	-	-	C	-	-	-	-	-	-	T
beer052	SRR5688156/SRR5688157	Beer1	C	-	-	-	A	-	-	-	-	-	-	-	-	-	-	-	-	-	-	-	-	-	-	-	-	-	-	-	-	C	G	C	A	-	-	A	-	-	T
beer053	SRR5688158/SRR5688159	Beer1	-	-	-	-	A	-	-	-	-	-	-	-	T	-	-	-	A	-	-	-	T	-	-	-	-	-	-	-	-	C	G	C	-	-	-	-	-	-	T
beer054	SRR5688160/SRR5688161	Beer1	-	-	-	-	A	-	-	-	-	-	-	-	-	-	-	-	-	-	-	-	-	-	-	-	-	-	-	-	-	C	G	C	-	-	-	-	-	-	T
beer055	SRR5688162/SRR5688163	Beer1	-	-	-	-	A	-	-	-	-	-	-	-	-	-	-	-	-	-	-	-	-	-	-	-	-	-	-	-	-	C	G	C	-	-	-	A	-	-	T
beer056	SRR5688164/SRR5688165	Beer1	-	-	-	-	A	-	-	-	-	-	-	-	T	-	-	T	A	C	-	-	T	T	A	G	-	-	-	-	-	C	G	C	-	-	-	A	-	-	T
beer064	SRR5688180/SRR5688181	Beer1	-	-	-	-	A	-	-	-	-	-	-	-	-	-	-	-	-	-	-	-	-	-	-	-	-	-	-	-	-	C	G	C	-	-	-	-	-	-	T
beer065	SRR5688182/SRR5688183	Beer1	-	-	-	-	A	-	-	-	-	-	-	-	-	-	-	-	-	-	-	-	-	-	-	-	-	-	-	-	-	-	-	-	-	-	-	A	-	-	T
beer066	SRR5688184/SRR5688185	Beer1	-	-	-	-	A	-	-	-	-	-	-	-	T	C	-	-	A	-	C	-	T	T	A	AAGG	-	-	-	-	-	C	-	-	-	-	-	-	-	-	T
beer068	SRR5688188/SRR5688189	Beer1	C	-	-	-	-	-	-	-	-	-	-	-	-	-	-	-	-	-	-	-	-	-	-	-	-	-	-	-	-	-	-	-	-	-	-	-	-	-	T
beer069	SRR5688190/SRR5688191	Beer1	-	-	-	-	A	-	-	-	-	-	-	-	T	-	-	T	A	C	-	-	T	-	-	G	-	-	-	-	-	C	G	C	-	-	-	-	-	-	T
beer070	SRR5688192/SRR5688193	Beer1	-	-	-	-	A	-	-	-	-	-	-	-	-	-	-	-	-	-	-	-	-	-	-	-	-	-	-	-	-	C	G	C	-	-	-	-	-	-	T
beer071	SRR5688194/SRR5688195	Beer1	-	-	-	-	A	-	-	-	-	-	-	-	-	-	-	-	-	-	-	-	-	-	-	-	-	-	-	-	-	-	-	C	-	-	-	-	-	-	T
beer072	SRR5688197	Beer1	-	-	-	-	A	-	-	-	-	-	-	-	-	-	-	-	-	-	-	-	-	-	-	-	-	-	-	-	-	C	G	-	-	-	-	A	-	-	T
beer073	SRR5688198/SRR5688199	Beer1	C	-	-	T	A	-	-	-	-	-	-	-	-	-	-	-	-	-	-	-	-	-	-	-	-	-	-	-	-	C	G	C;CGCTGGAGGT	-	-	-	-	-	-	T
beer074	SRR5688200	Beer1	C	A	-	-	A	-	-	-	-	-	-	-	-	-	-	-	-	-	-	-	-	-	-	-	-	-	-	-	-	C	G	C	-	A	G	A	-	-	T
beer075	SRR5688202	Beer1	-	-	-	-	A	-	-	-	-	-	-	-	-	-	-	-	-	-	-	-	-	-	-	-	-	-	-	-	-	-	G	C;CGCTGGAGGT	-	-	-	A	-	-	T
beer076	SRR5688204/SRR5688205	Beer1	C	A	-	-	A	-	-	-	-	-	-	-	T	C	-	T	A	C	-	-	T	-	-	-	-	-	-	-	-	-	G	C;CGCTGGAGGT	-	-	-	-	-	-	T
beer077	SRR5688206/SRR5688207	Beer1	C	A	G	T	A	-	-	-	-	-	-	-	T	C	CTA	A	A	A	C	A	T	T	A	AAGG	-	-	-	-	-	-	G	C;CGCTGGAGGT	-	-	-	A	-	-	T
beer078	SRR5688208/SRR5688209	Beer1	C	-	-	-	A	-	-	-	-	-	-	-	-	-	-	-	-	-	-	-	-	-	-	-	-	-	-	-	-	-	G	C	-	-	-	A	-	-	T
beer079	SRR5688210/SRR5688211	Beer1	-	-	-	-	A	-	-	-	-	-	-	-	T	C	-	-	A	C	-	-	T	-	-	G	-	-	-	-	-	C	G	C	-	-	-	-	-	-	T
beer082	SRR5688216	Beer1	-	-	-	-	A	-	-	-	-	-	-	-	-	-	-	-	-	-	-	-	-	-	-	-	-	-	-	-	-	-	-	-	-	-	-	-	-	-	T
beer087	SRR5688224/SRR5688225	Beer1	-	-	G	T	A	-	-	-	-	-	-	-	T	-	-	-	A	A	-	-	T	T	A	AAGG	-	-	-	-	T	C	G	C	-	-	-	A	-	-	T
beer096	SRR5688244/SRR5688245	Beer1	C	A	G	T	A	-	-	-	-	-	-	-	-	-	-	-	-	-	-	-	-	-	-	-	-	-	-	-	-	C	G	C	A	-	-	-	-	-	T
beer102	SRR5688256/SRR5688257	Beer1	C	A	-	-	A	-	-	-	-	-	-	-	-	-	-	-	-	-	-	-	-	-	-	-	-	-	-	-	-	-	-	C	-	-	-	-	-	-	T
spirits005	SRR5678668	Beer1	-	-	-	-	A	-	-	-	-	-	-	-	-	-	-	-	-	-	-	-	-	-	-	-	-	-	-	-	-	-	G	C	-	-	-	-	-	-	T
wine012	SRR5678654	Beer1	-	-	-	-	A	-	-	-	-	-	-	-	-	-	-	-	-	-	-	-	-	-	-	-	-	-	-	-	-	C	G	C	-	A	G	A	-	-	T
AG015	SRR12234052	Bread / Mixed	-	-	-	-	-	-	-	-	-	-	-	-	-	-	-	-	-	-	-	-	-	-	-	-	-	-	-	-	-	-	-	-	-	-	-	-	-	-	-
beer005	SRR5678606	Bread / Mixed	-	-	-	-	A	-	-	-	-	-	-	-	-	-	-	-	-	-	-	-	-	-	-	-	-	-	-	C	-	C	G	C	-	A	G	A	-	-	T
beer006	SRR5678607	Bread / Mixed	-	-	-	-	A	-	-	-	-	-	-	-	-	-	-	-	-	-	-	-	-	-	-	-	-	-	-	C	-	C	G	C;CGCTGGAGGT	-	-	-	-	-	-	T
beer023	SRR5678678	Bread / Mixed	C	-	-	-	A	-	-	-	-	-	-	-	-	-	-	-	-	-	-	-	-	-	-	-	-	-	-	C	-	C	G	C	-	-	-	-	-	-	T
beer025	SRR5678676	Bread / Mixed	C	-	-	-	A	-	-	-	-	-	-	-	-	-	-	-	-	-	-	-	-	-	-	-	-	-	-	C	-	C	G	C;CGCTGGAGGT	-	-	-	-	-	-	T
beer028	SRR5678673	Bread / Mixed	-	-	-	-	A	-	-	-	-	-	-	-	-	-	-	-	-	-	-	-	-	-	-	-	-	-	-	C	-	C	G	C	-	-	-	A	-	-	T
beer029	SRR5678672	Bread / Mixed	-	-	-	-	A	-	-	-	-	-	-	-	-	-	-	-	-	-	-	-	-	-	-	-	-	-	-	C	-	C	G	C;CGCTGGAGGT	-	-	-	-	-	-	T
beer038	SRR5678690	Bread / Mixed	-	-	-	-	A	-	-	-	-	-	-	-	-	-	-	-	-	-	-	-	-	-	-	-	-	-	-	C	-	C	G	C;CGCTGGAGGT	-	A	G	A	-	-	T
beer061	SRR5688174/SRR5688175	Bread / Mixed	-	-	-	-	A	-	-	-	-	-	-	-	-	-	-	-	-	-	-	-	-	-	-	-	-	-	-	C	-	C	G	C;CGCTGGAGGT	-	-	-	-	-	-	T
bread001	SRR5678580	Bread / Mixed	-	-	-	-	A	-	-	-	-	-	-	-	-	-	-	-	-	-	-	-	-	-	-	-	-	-	-	C	-	C	G	C;CGCTGGAGGT	-	-	-	-	-	-	T
bread002	SRR5678575	Bread / Mixed	-	-	-	-	A	-	-	-	-	-	-	-	-	-	-	-	-	-	-	-	-	-	-	-	-	-	-	C	-	C	G	C;CGCTGGAGGT	-	-	-	-	-	-	T
bread003	SRR5678574	Bread / Mixed	C	A	G	T	A	-	-	-	-	-	-	-	-	-	-	-	-	-	-	-	-	-	-	-	-	-	-	-	-	C	G	C	-	-	-	-	-	-	T
bread004	SRR5678552	Bread / Mixed	-	A	G	-	A	-	-	-	-	-	-	-	-	-	-	-	-	-	-	-	-	-	-	-	-	-	-	C	-	C	G	C;CGCTGGAGGT	-	-	-	A	-	-	T
spirits001	SRR5678664	Bread / Mixed	-	-	-	-	A	-	-	-	-	-	-	-	-	-	-	-	-	-	-	-	-	-	-	-	-	-	-	C	-	C	G	C	-	-	-	-	-	-	T
spirits003	SRR5678662	Bread / Mixed	-	-	-	-	A	-	-	-	-	-	-	-	-	-	-	-	-	-	-	-	-	-	-	-	-	-	-	C	-	C	G	C;CGCTGGAGGT	-	A	G	A	-	-	T
wild005	SRR5688268	Bread / Mixed	-	-	-	-	A	-	-	-	-	-	-	-	-	-	-	-	-	-	-	-	-	-	-	-	-	-	-	C	-	C	G	-	-	-	-	-	-	-	T
wild006	SRR5688270/SRR5688271	Bread / Mixed	-	-	-	-	A	-	-	-	-	-	-	-	-	-	-	-	-	-	-	-	T	-	-	-	-	-	-	C	-	C	G	C;CGCTGGAGGT	-	-	-	-	-	-	T
wild007	SRR5688272/SRR5688273	Bread / Mixed	C	-	G	T	A	-	-	-	-	-	-	-	-	-	-	-	-	-	-	-	-	-	-	-	-	-	-	C	-	C	G	C;CGCTGGAGGT	-	-	-	A	-	-	T
bioethanol001	SRR5678612	Sake	C	-	-	-	A	-	-	-	-	-	-	-	-	-	-	-	-	-	-	-	-	-	-	-	-	-	-	-	-	C	G	C	-	G	-	A	-	-	T
bioethanol003	SRR5678579	Sake	-	A	-	T	A	-	-	-	-	-	-	-	-	-	-	-	-	-	-	-	-	-	-	-	-	-	-	-	-	C	G	C	-	G	-	A	-	-	T
bioethanol004	SRR5678578	Sake	C	-	-	-	A	-	-	-	-	-	-	-	-	-	-	-	-	-	-	-	-	-	-	-	-	-	-	-	-	C	G	C	-	G	-	A	-	-	T
sake001	SRR5678551	Sake	C	-	-	-	A	-	-	-	-	-	-	-	-	-	-	-	-	-	-	-	-	-	-	-	-	-	-	-	-	C	G	C	-	-	-	A	-	-	T
sake003	SRR5678549	Sake	C	-	-	T	A	-	-	-	-	-	-	-	-	-	-	-	-	-	-	-	-	-	-	-	-	-	-	-	-	C	G	C	-	-	-	-	-	-	T
sake004	SRR5678546	Sake	C	-	-	-	A	-	-	-	-	-	-	-	-	-	-	-	-	-	-	-	-	-	-	-	-	-	-	-	-	C	G	C	-	-	-	-	-	-	T
sake005	SRR5678547	Sake	C	A	G	T	A	-	-	-	-	-	-	-	-	-	-	-	-	-	-	-	-	-	-	-	-	-	-	-	-	C	G	C	-	-	-	-	-	-	T
sake006	SRR5678544	Sake	C	-	-	T	A	-	-	-	-	-	-	-	-	-	-	-	-	-	-	-	-	-	-	-	-	-	-	-	-	C	G	C	-	-	-	A	-	-	T
sake007	SRR5678545	Sake	-	-	-	-	A	-	-	-	-	-	-	-	-	-	-	-	-	-	-	-	-	-	-	-	-	-	-	-	-	C	G	C	-	-	-	A	-	-	T
wild004	SRR5678625	Sake	-	-	-	-	A	-	-	-	-	-	-	-	-	-	-	-	-	-	-	-	-	-	-	-	-	-	-	-	-	C	G	C	-	-	-	A	-	-	T
beer017	SRR5678564	Mosaic	-	-	-	-	A	-	-	-	-	-	-	-	-	-	-	-	-	-	-	-	-	-	-	-	-	-	-	-	-	C	G	-	-	-	-	A	-	-	T
beer018	SRR5678565	Mosaic	C	A	-	-	-	-	-	-	-	-	-	-	-	-	-	-	-	-	-	-	-	-	-	-	-	-	-	C	-	C	G	-	-	-	-	A	-	-	T
beer019	SRR5678572	Mosaic	-	-	-	-	A	-	-	-	-	-	-	-	-	-	-	-	-	-	-	-	-	-	-	-	-	-	-	-	-	C	G	C	-	-	-	A	-	-	T
beer035	SRR5678687	Mosaic	-	-	-	-	A	-	-	-	-	-	-	-	-	-	-	-	-	-	-	-	-	-	-	-	-	-	-	-	-	C	G	C	-	-	-	-	-	-	T
beer042	SRR5678615	Mosaic	-	-	-	-	A	-	-	-	-	-	-	-	-	-	-	-	-	-	-	-	-	-	-	-	-	-	-	-	-	C	G	C;CGCTGGAGGTGCTGGAGGTGCTGGAGGT	-	-	-	-	-	-	T
beer057	SRR5688166/SRR5688167	Mosaic	C	-	-	-	A	-	-	-	-	-	-	-	-	-	-	-	-	-	-	-	-	-	-	-	-	-	-	-	-	C	G	C	-	-	-	-	-	-	T
beer058	SRR5688168/SRR5688169	Mosaic	-	-	-	-	A	-	-	-	-	-	-	-	T	C	-	T	A	C	-	-	T	-	-	G	-	-	-	-	-	C	G	C;CGCTGGAGGTGCTGGAGGTGCTGGAGGT	-	-	-	-	-	-	T
beer060	SRR5688172/SRR5688173	Mosaic	-	-	-	-	A	-	-	-	-	-	-	-	-	-	-	-	-	-	-	-	-	-	-	-	-	-	-	-	-	C	G	C;CGCTGGAGGT	-	-	-	-	-	-	T
bioethanol002	SRR5678610	Mosaic	-	-	-	-	A	-	-	-	-	-	-	-	-	-	-	-	-	-	-	-	T	-	-	-	-	-	-	-	-	C	G	C	-	-	-	-	-	-	T
bioethanol005	SRR5678581	Mosaic	-	-	-	-	A	-	-	-	-	-	-	-	-	-	-	-	-	-	-	-	-	-	-	-	-	-	A	-	-	C	G	C;CGCTGGAGGTGCTGGAGGT	-	-	-	-	-	-	T
laboratory001	SRR5678553	Mosaic	C	-	-	-	A	-	-	-	-	-	-	-	-	-	-	-	-	-	-	-	-	-	-	-	-	-	-	C	-	C	G	C	-	-	-	-	-	-	T
laboratory002	SRR5688258/SRR5688259	Mosaic	C	A	G	T	A	-	-	-	-	-	-	-	-	-	-	-	-	-	-	-	-	-	-	-	G	-	-	C	-	-	-	C	-	-	-	-	-	-	T
spirits006	SRR5678667	Mosaic	-	-	G	-	-	-	-	-	-	-	-	-	-	-	-	-	-	-	-	-	-	-	-	-	-	-	A	-	-	-	-	C	-	-	-	A	-	-	T
spirits007	SRR5678666	Mosaic	-	-	-	-	A	-	-	-	-	-	-	-	-	-	-	-	-	-	-	-	-	-	-	-	G	-	A	C	-	C	G	-	-	-	-	A	A	-	T
spirits008	SRR5688260/SRR5688261	Mosaic	-	-	-	T	A	-	-	-	-	-	-	-	T	-	-	-	A	-	-	-	T	-	-	-	G	-	-	C	-	C	G	C	-	-	-	-	A	-	T
spirits009	SRR5688262/SRR5688263	Mosaic	-	-	-	-	A	-	-	-	-	-	-	-	-	-	-	-	-	-	-	-	-	-	-	-	-	-	-	-	-	C	G	C	-	-	-	A	-	-	T
spirits010	SRR5688264/SRR5688265	Mosaic	C	-	-	-	A	-	-	-	-	-	C	-	T	-	-	A	A	-	-	-	-	-	-	-	-	-	A	-	-	C	G	-	-	-	-	A	-	-	T
wild001	SRR5678626	Mosaic	C	A	G	T	A	-	-	-	-	-	-	-	-	-	-	-	-	-	-	-	-	-	-	-	-	-	-	-	-	C	G	-	-	-	-	A	-	-	T
wild002	SRR5678627	Mosaic	C	A	G	T	A	-	-	-	-	-	C	-	-	-	-	-	-	-	-	-	-	-	-	-	-	-	-	C	-	C	G	-	-	-	-	A	-	-	T
wild003	SRR5678624	Mosaic	-	-	-	-	-	-	-	-	-	-	C	-	-	-	-	-	-	-	-	-	-	-	-	-	-	T	-	-	-	C	G	-	-	-	-	A	-	-	-
wine002	SRR5678637	Mosaic	-	-	-	-	A	-	-	-	-	-	-	-	-	-	-	-	-	-	-	-	-	-	-	-	-	-	-	-	-	C	G	C	-	-	-	A	-	-	T
wine008	SRR5678639	Mosaic	-	-	-	-	A	-	-	-	-	-	-	-	-	-	-	-	-	-	-	-	-	-	-	-	G	-	-	C	-	C	G	C;CGCTGGAGGT	-	-	-	-	-	-	T
wine016	SRR5678658	Mosaic	C	-	-	-	A	-	-	-	-	-	-	-	-	-	-	-	-	-	-	-	-	-	-	-	G	-	-	C	-	C	G	C;CGCTGGAGGT	-	-	-	-	-	-	T
wine019	SRR5688274/SRR5688275	Mosaic	-	-	-	T	A	-	-	-	-	-	-	-	-	-	-	-	-	-	-	-	-	-	-	-	G	-	-	C	-	C	G	-	-	-	-	-	-	-	T
